# Conditions enabling the persistence of cooperating ribozymes without cellular encapsulation

**DOI:** 10.1101/2025.06.10.658808

**Authors:** Zhen Peng, Alex M. Plum, Rahul Kartha, Emily M. Jacobson, David A. Baum

**Affiliations:** Wisconsin Institute for Discovery, University of Wisconsin–Madison, Madison, WI 53706, USA; Department of Engineering Physics, University of Wisconsin–Madison, Madison, WI 53706, USA; Department of Computer Sciences, University of Wisconsin–Madison, Madison, WI 53706, USA; Department of Botany, University of Wisconsin–Madison, Madison, WI 53706, USA

## Abstract

Explaining the origin of molecular systems composed of cooperating polymer sets that confer both metabolic and information processing functions is a key challenge in origins-of-life research. A related puzzle is the emergence of polymers of sufficient length to confer complex functions such as the RNA-dependent RNA polymerization with proofreading. Addressing these issues using computational models of template-guided replicating polymer systems is generally constrained by the exponential increase in diversity as the length of polymers increases. In this study, inspired by the computer game Tetris® and the **P**olymerase **C**hain **R**eaction (PCR) technique, we developed an abstract computational model of cooperative replicating polymer systems that avoids tracking all potential sequences. Using this model, we explored cooperative chemical ecosystems consisting of catalytic polymers conferring functions analogous to kinases, ligases, and mutation inhibitors. We show that prebiotic environments with micro-compartments with local exchanges enable multilevel selection that facilitates the survival of cooperating polymers. The ability of cooperative systems to persist is sensitive to intrinsic properties of catalysts such as catalytic efficiency and extrinsic factors such as dilution rate. These results provide a roadmap for future studies that look not just at persistence but also at the stepwise, *de novo* emergence of chemical ecosystems with both metabolic and information-processing capabilities.
