## Supplemental Python Scripts for "Conditions enabling the persistence of cooperating ribozymes without cellular encapsulation": distri.txt

E:250	F:125	G:125	ABAABABB:1	AABABBAB:1	BBAAABAB:1	ABABBBAA:1	BAABABAB:1	AAAABBAA:1
E:250	F:125	G:125	ABBBABBB:1	BBBBABAB:1	BBAAAABA:1	ABABBBAB:1	ABABBAAA:1	BBABBABB:1
E:250	F:125	G:125	BBAAABBB:1	ABAAAAAA:2	AABBBAAB:1	ABBABAAA:1	BABBABBA:1
E:250	F:125	G:125	BABBAAAA:1	BBAAABAA:1	AAABABAB:1	BAAABAAB:1	AAABBBBA:1	AABAABAA:1
E:250	F:125	G:125	ABBBBAAA:1	AABBABBA:1	AAAABABA:1	ABAAABBA:1	BBABBBAA:1	AAABBBAB:1
E:250	F:125	G:125	AABABBAA:1	AABBBAAB:1	BABABBAA:1	BABAABBB:1	ABBBBAAB:1	BAABAAAA:1
E:250	F:125	G:125	ABBAABAB:1	BAAAABBA:1	BBBBBBAB:1	ABABABAB:1	ABAAAAAA:1	AAABBBBB:1
E:250	F:125	G:125	AAAABABA:1	BBBAAABA:1	ABBAAAAA:1	AABAAABB:1	AAABABAB:1	ABBAABAB:1
E:250	F:125	G:125	ABBBABAA:1	BAAAAAAA:1	AABBBBBB:1	BBABBAAB:1	BBBBABAB:1	AAABAABB:1
E:250	F:125	G:125	AAABBABA:1	ABBBAAAA:1	ABABBBAB:1	BAAABABA:1	AAAAAABA:1	BBABAABB:1
E:250	F:125	G:125	BBAABABA:1	BAAAABBA:1	BABABABB:1	BBBBBBBA:1	ABAAABAA:1	BBBABABA:1
E:250	F:125	G:125	AABBABAB:1	BABBABAB:1	AABBABBA:1	BAAABAAA:1	BBBBABBA:1	ABAABAAA:1
E:250	F:125	G:125	ABAAAABB:1	ABABBBAA:1	ABBABBBA:1	ABAABBBA:1	BBAABBBA:1	BAAAABBB:1
E:250	F:125	G:125	AAAABBAA:1	ABBBBAAB:1	BAAAABAB:1	AAAAABBB:1	ABABABBB:1	ABABBBAB:1
E:250	F:125	G:125	BBABABAA:1	BBABBBAB:1	BABAABAA:1	BBBAAAAA:1	BBBAAABB:1	ABAAAABB:1
E:250	F:125	G:125	ABBBBABB:1	ABAAABBA:1	AAABBBBA:1	ABBBAABA:1	ABAAABBB:1	BAABBAAA:1
E:250	F:125	G:125	ABAABAAA:1	BBBAAAAB:1	ABBABABB:1	AABBABBB:2	ABBBAABA:1
E:250	F:125	G:125	BABAABAB:1	AABBBBAB:1	BAABABAB:1	AAABABBA:1	BBBBABAA:1	AABBAAAA:1
E:250	F:125	G:125	AABAAABA:1	ABABAAAB:1	ABBBBAAB:1	ABBABAAA:1	AABBBBBA:1	ABABAABA:1
E:250	F:125	G:125	AAAAAAAB:1	ABBBAABB:1	BABAABBB:1	BBAAABBB:1	AABBABAA:1	BABBBABA:1
E:250	F:125	G:125	BABAABBB:1	BAABABBA:1	ABABAABA:1	AAABBAAB:1	ABBABBBA:1	BAABABAB:1
E:250	F:125	G:125	ABABBABA:1	BABBBAAA:1	BABBBAAB:1	BBABBBBA:1	BAABBBBA:1	AAABAABB:1
E:250	F:125	G:125	BAABAAAB:1	ABABAABB:1	BBAABBBA:1	BBBBBBBA:1	BABBBAAA:1	AAAABAAA:1
E:250	F:125	G:125	AAAAAAAB:1	AABABBAB:1	ABBABAAB:1	ABABAAAB:1	BABBABAA:1	BBABBBBA:1
E:250	F:125	G:125	BBBBBBAA:1	BBBABBBA:1	ABBAABAA:1	BABBBBAB:1	BBABAAAB:1	AABAAAAB:1
E:250	F:125	G:125	ABBBBBAA:1	BABBBBAB:1	BBBAAABA:1	ABAAABAA:1	BAAABABB:1	BBBAABBA:1
E:250	F:125	G:125	BAABBAAB:1	AAABAABA:1	BAAABBAB:1	AABABBAA:1	BABBBBBB:1	BABBABBB:1
E:250	F:125	G:125	ABABBAAA:1	ABBABBBA:1	BBBBABAB:1	BBAABBBA:1	AAABABAA:1	BABAAABA:1
E:250	F:125	G:125	BBBABBAA:1	BBBAABBA:1	BABBAABA:1	BABAABBB:1	AABAAAAB:1	ABBBBBAA:1
E:250	F:125	G:125	ABBBBAAB:1	BABABBBA:1	BAABAABA:1	AAAAABAA:1	AABBBABA:1	ABBAABBA:1
