## Supplemental Python Scripts for "Conditions enabling the persistence of cooperating ribozymes without cellular encapsulation": distri.txt

E:1000	F:500	G:500	ABAABABB:1	AABABBAB:1	BBAAABAB:1	ABABBBAA:1	ABBABBAA:1	BBAABAAB:1	BAABABAB:1	AAAABBAA:1
E:1000	F:500	G:500	ABBBABBB:1	BBBBABAB:1	BBAAAABA:1	ABABBBAB:1	ABABBAAA:1	BBABBABB:1	AAAABAAB:1	ABAABAAA:1
E:1000	F:500	G:500	BBAAABBB:1	ABAAAAAA:2	AABBBAAB:1	ABBABAAA:1	BABBABBA:1	ABAABBBB:1	BABAAABA:1
E:1000	F:500	G:500	BABBAAAA:1	BBAAABAA:1	AAABABAB:1	BAAABAAB:1	AAABBBBA:1	AABAABAA:1	ABAABBAB:1	ABBABBBB:1
E:1000	F:500	G:500	ABBBBAAA:1	AABBABBA:1	AAAABABA:1	ABAAABBA:1	BBABBBAA:1	AAABBBAB:1	BABABAAB:1	AAABAAAB:1
E:1000	F:500	G:500	AABABBAA:1	AABBBAAB:1	BABABBAA:1	BABAABBB:1	ABBBBAAB:1	BAABAAAA:1	ABAAAAAA:1	AABAAAAB:1
E:1000	F:500	G:500	ABBAABAB:1	BAAAABBA:1	BBBBBBAB:1	ABABABAB:1	ABAAAAAA:1	AAABBBBB:1	AABAAAAB:1	BAABABBB:1
E:1000	F:500	G:500	AAAABABA:1	BBBAAABA:1	ABBAAAAA:1	AABAAABB:1	AAABABAB:1	ABBAABAB:1	AAABBABB:1	BBABABAA:1
E:1000	F:500	G:500	ABBBABAA:1	BAAAAAAA:1	AABBBBBB:1	BBABBAAB:1	BBBBABAB:1	AAABAABB:1	ABABAAAA:1	ABBABBBA:1
E:1000	F:500	G:500	AAABBABA:1	ABBBAAAA:1	ABABBBAB:1	BAAABABA:1	AAAAAABA:1	BBABAABB:1	BBAABABB:1	BAAABBBB:1
E:1000	F:500	G:500	BBAABABA:1	BAAAABBA:1	BABABABB:1	BBBBBBBA:1	ABAAABAA:1	BBBABABA:1	BBBAABAA:1	BBBAABBB:1
E:1000	F:500	G:500	AABBABAB:1	BABBABAB:1	AABBABBA:1	BAAABAAA:1	BBBBABBA:1	ABAABAAA:1	ABAAABBA:1	AAAABAAB:1
E:1000	F:500	G:500	ABAAAABB:1	ABABBBAA:1	ABBABBBA:1	ABAABBBA:1	BBAABBBA:1	BAAAABBB:1	AAAAAABB:1	BABBAAAB:1
E:1000	F:500	G:500	AAAABBAA:1	ABBBBAAB:1	BAAAABAB:1	AAAAABBB:1	ABABABBB:1	ABABBBAB:1	AAABAABB:1	BABABABB:1
E:1000	F:500	G:500	BBABABAA:1	BBABBBAB:1	BABAABAA:1	BBBAAAAA:1	BBBAAABB:1	ABAAAABB:1	BAABAAAB:1	AABABAAA:1
E:1000	F:500	G:500	ABBBBABB:1	ABAAABBA:1	AAABBBBA:1	ABBBAABA:1	ABAAABBB:1	BAABBAAA:1	BBABABBB:1	ABBAAAAA:1
E:1000	F:500	G:500	ABAABAAA:1	BBBAAAAB:1	ABBABABB:1	AABBABBB:2	ABBBAABA:1	AABABBAB:1	BBAAABAB:1
E:1000	F:500	G:500	BABAABAB:1	AABBBBAB:1	BAABABAB:1	AAABABBA:1	BBBBABAA:1	AABBAAAA:1	AAAABAAA:1	ABBBBABB:1
E:1000	F:500	G:500	AABAAABA:1	ABABAAAB:1	ABBBBAAB:1	ABBABAAA:1	AABBBBBA:1	ABABAABA:1	BAAAAAAB:1	BBBBABBA:1
E:1000	F:500	G:500	AAAAAAAB:1	ABBBAABB:1	BABAABBB:1	BBAAABBB:1	AABBABAA:1	BABBBABA:1	BABBBBAB:1	ABAABBBA:1
E:1000	F:500	G:500	BABAABBB:1	BAABABBA:1	ABABAABA:1	AAABBAAB:1	ABBABBBA:1	BAABABAB:1	BAABBABB:1	BBBAAABA:1
E:1000	F:500	G:500	ABABBABA:1	BABBBAAA:1	BABBBAAB:1	BBABBBBA:1	BAABBBBA:1	AAABAABB:1	BBBABBBA:1	BBABABAB:1
E:1000	F:500	G:500	BAABAAAB:1	ABABAABB:1	BBAABBBA:1	BBBBBBBA:1	BABBBAAA:1	AAAABAAA:1	AABBBABB:1	BBBABBAA:1
E:1000	F:500	G:500	AAAAAAAB:1	AABABBAB:1	ABBABAAB:1	ABABAAAB:1	BABBABAA:1	BBABBBBA:1	AABABBAA:1	AAABBABA:1
E:1000	F:500	G:500	BBBBBBAA:1	BBBABBBA:1	ABBAABAA:1	BABBBBAB:1	BBABAAAB:1	AABAAAAB:1	AAABABBA:1	BABBAAAB:1
E:1000	F:500	G:500	ABBBBBAA:1	BABBBBAB:1	BBBAAABA:1	ABAAABAA:1	BAAABABB:1	BBBAABBA:1	AAAAABAB:1	BABBABAB:1
E:1000	F:500	G:500	BAABBAAB:1	AAABAABA:1	BAAABBAB:1	AABABBAA:1	BABBBBBB:1	BABBABBB:2	BBBBABBB:1
E:1000	F:500	G:500	ABABBAAA:1	ABBABBBA:1	BBBBABAB:1	BBAABBBA:1	AAABABAA:1	BABAAABA:1	BABBAABA:1	BBBABBAA:1
E:1000	F:500	G:500	BBBABBAA:1	BBBAABBA:1	BABBAABA:1	BABAABBB:1	AABAAAAB:1	ABBBBBAA:1	BAABBBAA:1	ABBABBBB:1
E:1000	F:500	G:500	ABBBBAAB:1	BABABBBA:1	BAABAABA:1	AAAAABAA:1	AABBBABA:1	ABBAABBA:1	AABAAAAB:1	BBBABBBB:1
